# The Molecular Toll Pathway Repertoire in Anopheline Mosquitoes

**DOI:** 10.1101/2024.09.12.612760

**Authors:** Victoria L. Rhodes, Robert M. Waterhouse, Kristin Michel

## Abstract

Innate immunity in mosquitoes has received much attention due to its potential impact on vector competence for vector-borne disease pathogens, including malaria parasites. The nuclear factor (NF)-κB-dependent Toll pathway is a major regulator of innate immunity in insects. In mosquitoes, this pathway controls transcription of the majority of the known canonical humoral immune effectors, mediates anti-bacterial, anti-fungal and anti-viral immune responses, and contributes to malaria parasite killing. However, besides initial gene annotation of putative Toll pathway members and genetic analysis of the contribution of few key components to immunity, the molecular make-up and function of the Toll pathway in mosquitoes is largely unexplored. To facilitate functional analyses of the Toll pathway in mosquitoes, we report here manually annotated and refined gene models of Toll-like receptors and all putative components of the intracellular signal transduction cascade across 19 anopheline genomes, and in two culicine genomes. In addition, based on phylogenetic analyses, we identified differing levels of evolutionary constraint across the intracellular Toll pathway members, and identified a recent radiation of TOLL1/5 within the *An. gambiae* complex. Together, this study provides insight into the evolution of TLRs and the putative members of the intracellular signal transduction cascade within the genus *Anopheles*.
