## Supplementary material for "The Molecular Toll Pathway Repertoire in Anopheline Mosquitoes": Table S2

### Sheet: Sheet1
Supplementary Table 2: Toll Pathway Member gene annotation summary
	X = included in phylogenetic trees NL = Not Located Color Key: Yellow = no changes made to gene model, Orange = edits to coding sequence of gene model, Green = Incomplete gene model, Purple = novel gene model annotation
	Ae. aegypti	An. albimanus	An. arabiensis	An. atroparvus	An. christyi	An. coluzzii	An. culicifacies	An. darlingi	An. dirus	An. epiroticus	An. farauti	An. funestus	An. gambiae	An. maculatus	An. melas	An. merus AMEM	An. minimus	An. quadriannulatus	An. sinensis	An. stephensi	C. quinquefasciatus	No changes	Changes made	Incomplete Coding Sequence	Novel Gene Prediction	Not found	SUM	# of genes included in phylogenetic analysis	Comments
Achaete																						9	7	2	1	0	19	17
Cactus																						19	0	0	0	0	19	19
Deaf-1																						12	5	2	0	0	19	17
GPRK2															2							3	12	3	1	0	19	17
Hrs																						15	4	0	0	0	19	19
Myd88																					2	16	3	0	0	0	19	19
Myopic															2							6	11	1	1	0	19	18
Pannier																						3	16	0	0	0	19	19
Pelle																			NL			15	2	1	0	1	19	17
Pellino							2															3	13	3	0	0	19	14
Ptip								NL							2					2		1	17	0	0	1	19	14
REL1-A	2																					2	15	1	1	0	19	19	REL1-A and -B are splice variants of the same gene
REL1-B																					3	2	15	1	1	0	19	19
Slimb																					2	1	14	4	0	0	19	15
Spt6																					2	14	1	4	0	0	19	18
TRAF6	NL																				NL	15	2	0	0	2	19	17
TUBE																						16	3	0	0	0	19	19
U-shaped				2			3								2							0	7	12	0	0	19	14
Wispy																						5	14	0	0	0	19	19
