## Supplementary material for "The Molecular Toll Pathway Repertoire in Anopheline Mosquitoes": Table S4

### Sheet: Sheet1
Supplementary Table 4: Toll Pathway Member gene annotation summary
	X = included in phylogenetic trees NL = Not Located Color Key: Yellow = no changes made to gene model, Orange = edits to coding sequence of gene model, Green = Incomplete gene model, Purple = novel gene model annotation
	Ae. aegypti	An. albimanus	An. arabiensis	An. atroparvus	An. christyi	An. coluzzii	An. culicifacies	An. darlingi	An. dirus	An. epiroticus	An. farauti	An. funestus	An. gambiae	An. maculatus	An. melas	An. merus AMEM	An. minimus	An. quadriannulatus	An. sinensis	An. stephensi	C. quinquefasciatus	No changes	Changes made	Incomplete Coding Sequence	Novel Gene Prediction	Not found	SUM	# of genes included in phylogenetic analysis	Comments
Toll1A	NL					NL															NL	8	9	0	0	3	20	17
Toll1/5	5	1	4	1	3	4	1	1	1	3	1	2	5		3	3	1	6	2	1	2								Matching these numbers to the phylogenetic tree proved difficult, as some of these multiple copies are incompletely annotated and were not included.
Toll6																						16	4	0	0	0	20	20
Toll7																						15	4	1	0	0	20	20
Toll8								NL													2	13	6	0	0	1	20	19
Toll9	2	2						2													2	12	7	1	0	0	20	24
Toll10																						18	0	2	0	0	20	19
Toll11																					2	2	18	0	0	0	20	20
No changes	3	3	5	3	6	3	4	4	5	5	6	5	4	0	5	4	3	6	7	3	0								Counts exclude the Toll1/5 annotations.
Changes made	4	5	2	3	1	2	3	3	2	2	1	2	3		1	3	4	1	0	4	8
Incomplete Coding Sequence	0	0	0	1	0	1	0	0	0	0	0	0	0		1	0	0	0	0	0	0
Novel Gene Prediction	0	0	0	0	0	0	0	0	0	0	0	0	0		0	0	0	0	0	0	0
Not found	1	0	0	0	0	1	0	1	0	0	0	0	0		0	0	0	0	0	0	1
Genome Size	1278731969	173339240	246567867	224290125	172658580	251398820	202998806	136935538	216307690	223486714	183103254	444543995	273109044	141894015	224162116	288048996	201793324	283828998	375763635	225369006	579057705
Scaffold N50	409777670	0	5604218	9206694	9057	3468756	22320	115072	6906475	336526	12895223	671960	49364325	3840	18103	1489982	10313149	1641272	579086	837295	486756
Scaffold Count	2310	236	1214	1371	30369	372	16162	2221	1266	2673	310	1053	8	47797	20229	2027	678	2823	10448	1100	3172
