## Supplementary material for "The Molecular Toll Pathway Repertoire in Anopheline Mosquitoes": Table S5

### Sheet: Sheet1
Gene	Tree Model	BIC	Tree with highest log likelihood	G+	#aa sequences	#Sites used in analyses	Species missing from tree
AC	JTT+G	4042.55	-1987.7	0.5592	18	184	ACOM, AMEC
CACT	JTT+G	12817.7	-6025.82	0.7885	20	360	--
DEAF1	JTT+G	5654.7	-3333.92	0.746	18	446	ACUA, CPIJ
GPRK2	JTT+G	6956.29	-3269.94	0.2503	17	595	ACOM, ACUA, AMEC
HRS	JTT+G+F	13833.3	-5992.99	0.329	20	682	--
MYD88	JTT+G	8208.77	-7242.3	0.7895	20	416	--
MOP	JTT+G+F	37697.7	-14460.9	0.4342	19	1316	AMEC
PNR	JTT+G+F	8204.22	-3817.45	0.3723	20	466	--
PELLE	JTT+G	15139.9	-5400.82	0.6341	18	388	ACOM, ASIS
PLI	JTT+G	3911.47	-1747.78	0.1754	15	388	--
PTIP	JTT+G+F	29374.1	-13796.7	0.5936	15	1467	AAEL, ADAC, AFAF, AMEC, ASTE, CPIJ
REL1-A	JTT+G	17322.6	-8453.74	0.6464	23	474	ADAC
REL1-B	JTT+G	19417.7	-9524.38	0.5854	20	830	ADAC
SLMB	JTT+G	5070	-2538.73	0.1846	16	506	ACOM, ACUA, ADAC, CPIJ
SPT6	JTT+G	26709.1	-11661.2	0.4866	19	1465	CPIJ
TRAF6	JTT+G	4772.56	-2262.85	0.3601	17	381	AAEL, CPIJ
TUBE	JTT+G	22811.4	-10224.6	0.9917	20	587	--
USH	JTT+G+F	16416.9	-9295.41	0.3781	15	908	AATE, ACUA, ADIR, AMEC, CPIJ
WISP	JTT+G+F	55565.2	-25717.5	0.7453	20	1252	--
All TLR TIR	LG+G	10244.7	-3339.05	1.3295	183	66	--
TOLL1/5 Cluster	LG+G	69106.6	-33985.9	1.3648	52	751	--
TOLL6	JTT+G	19932.3	-9755.38	0.5081	21	1253	--
TOLL7	JTT+G	16084.5	-7832.57	0.3785	21	1121	--
TOLL8	JTT+G	21453.5	-10500.6	0.4313	21	1229	--
TOLL9	LG+G	15136	-9848.28	0.7013	25	573	--
TOLL10	JTT+G	14916	-6789.78	0.2051	19	1310	--
TOLL11	JTT+G	16626.4	-7721.33	0.301	20	1206	--
